# Multimodal hierarchical classification of CITE-seq data delineates immune cell states across lineages and tissues

**DOI:** 10.1101/2023.07.06.547944

**Authors:** Daniel P. Caron, William L. Specht, David Chen, Steven B. Wells, Peter A. Szabo, Isaac J. Jensen, Donna L. Farber, Peter A. Sims

## Abstract

Single-cell RNA sequencing (scRNA-seq) is invaluable for profiling cellular heterogeneity and dissecting transcriptional states, but transcriptomic profiles do not always delineate subsets defined by surface proteins, as in cells of the immune system. Cellular Indexing of Transcriptomes and Epitopes (CITE-seq) enables simultaneous profiling of single-cell transcriptomes and surface proteomes; however, accurate cell type annotation requires a classifier that integrates multimodal data. Here, we describe <u>M</u>ulti<u>Mo</u>dal <u>C</u>lassifier <u>Hi</u>erarchy (MMoCHi), a marker-based approach for classification, reconciling gene and protein expression without reliance on reference atlases. We benchmark MMoCHi using sorted T lymphocyte subsets and annotate a cross-tissue human immune cell dataset. MMoCHi outperforms leading transcriptome-based classifiers and multimodal unsupervised clustering in its ability to identify immune cell subsets that are not readily resolved and to reveal novel subset markers. MMoCHi is designed for adaptability and can integrate annotation of cell types and developmental states across diverse lineages, samples, or modalities.
