## Supplementary Table 1 for "Multimodal hierarchical classification of CITE-seq data delineates immune cell states across lineages and tissues"

### Sheet: Donor Metadata
Donor ID	Age	Sex	Ethnicity	Assay
D496	56	M	Hispanic-Latino	Magnetic Enrichment and CITE-Seq
D503	67	F	White	Magnetic Enrichment and CITE-Seq
Blood Donor A	34	M	White	FACS and CITE-Seq
