## Supplementary Table 2 for "Multimodal hierarchical classification of CITE-seq data delineates immune cell states across lineages and tissues"

### Sheet: FACS Panel
Target	Clone	Fluorophore	Source	Catalogue number
CD45	MB4-6D6	APC	Miltenyi	130-119-764
CD3	OKT3	BUV496	BD Biosciences	750969
CD8	RPA-T8	BUV395	BD Biosciences	753756
CD4	OKT4	BV605	BioLegend	317438
CD62L	SK11	BV711	BD Biosciences	565039
CD45RA	JS-83	FITC	Thermo Fisher	11-9979-42
TCRGD	REA591	PE-Vio770	Miltenyi	130-113-513
CD14	63D3	BV510	BioLegend	367124
CD19	HIB19	BV421	BioLegend	302234
CD33	WM53	PE	BioLegend	303404
Viability		Zombie NIR Fixable Viability	BioLegend	423105

### Sheet: TotalSeq-A Antibodies
Clone	Target	Barcode sequence	Product Name	TotalSeq-A Custom Human Panel
2D10	anti-human CD80	ACGAATCAATCTGTG	Source	BioLegend
IT2.2	anti-human CD86	GTCTTTGTCAGTGCA	Catalogue Number	99786
29E.2A3	anti-human CD274 (B7-H1, PD-L1)	GTTGTCCGACAATAC
24F.10C12	anti-human CD273 (B7-DC, PD-L2)	TCAACGCTTGGCTAG
DCN.70	anti-human CD276 (B7-H3)	GACTGGGAGGGTATT
9M1-3	anti-human Galectin-9	ACTCACTGGAGTCTC
122	anti-human CD270 (HVEM, TR2)	TGATAGAAACAGACC
11C3.1	anti-human CD252 (OX40L)	TTTAGTGATCCGACT
5F4	anti-human CD137L (4-1BB Ligand)	ATTCGCCTTACGCAA
SKII.4	anti-human CD155 (PVR)	ATCACATCGTTGCCA
TX31	anti-human CD112 (Nectin-2)	AACCTTCCGTCTAAG
CC2C6	anti-human CD47	GCATTCTGTCACCTA
BJ40	anti-human CD48	CTACGACGTAGAAGA
5C3	anti-human CD40	CTCAGATGGAGTATG
24-31	anti-human CD154	GCTAGATAGATGCAA
HI186	anti-human CD52	CTTTGTACGAGCAAA
UCHT1	anti-human CD3	CTCATTGTAACTCCT
SK1	anti-human CD8	GCGCAACTTGATGAT
5.1H11	anti-human CD56 (NCAM)	TCCTTTCCTGATAGG
2D1	anti-human CD45	TCCCTTGCGATTTAC
HIB19	anti-human CD19	CTGGGCAATTACTCG
P67.6	anti-human CD33	TAACTCAGGGCCTAT
S-HCL-3	anti-human CD11c	TACGCCTATAACTTG
581	anti-human CD34	GCAGAAATCTCCCTT
W6/32	anti-human HLA-A,B,C	TATGCGAGGCTTATC
5E10	anti-human CD90 (Thy1)	GCATTGTACGATTCA
104D2	anti-human CD117 (c-kit)	AGACTAATAGCTGAC
HI10a	anti-human CD10	CAGCCATTCATTAGG
HI100	anti-human CD45RA	TCAATCCTTCCGCTT
6H6	anti-human CD123	CTTCACTCTGTCAGG
CD7-6B7	anti-human CD7	TGGATTCCCGGACTT
43A3	anti-human CD105	ATCGTCGAGAGCTAG
RCR-401	anti-human CD201 (EPCR)	GTTTCCTTGACCAAG
L291H4	anti-human CD194 (CCR4)	AGCTTACCTGCACGA
IM7	anti-mouse/human CD44	TGGCTTCAGGTCCTA
M5E2	anti-human CD14	TCTCAGACCTCCGTA
3G8	anti-human CD16	AAGTTCACTCTTTGC
BC96	anti-human CD25	TTTGTCCTGTACGCC
UCHL1	anti-human CD45RO	CTCCGAATCATGTTG
EH12.2H7	anti-human CD279 (PD-1)	ACAGCGCCGTATTTA
A15153G	anti-human TIGIT (VSTM3)	TTGCTTACCGCCAGA
2H7	anti-human CD20	TTCTGGGTCCCTAGA
9E2	anti-human CD335 (NKp46)	ACAATTTGAACAGCG
BM16	anti-human CD294 (CRTH2)	TGTTTACGAGAGCCC
RA3-6B2	anti-mouse/human CD45R/B220	CCTACACCTCATAAT
9C4	anti-human CD326 (Ep-CAM)	TTCCGAGCAAGTATC
WM59	anti-human CD31	ACCTTTATGCCACGG
NC-08	anti-Human Podoplanin	GGTTACTCGTTGTGT
16A1	anti-human CD140a (PDGFRα)	ATGCGCCGAGAATTA
18A2	Hu CD140b (PDGFRβ)	CAATGGTTCACTGCC
AY13	anti-human EGFR	GCTTAACATTGGCAC
P1H12	anti-human CD146	CCTTGGATAACATCA
MHM-88	anti-human IgM	TAGCGAGCCCGTATA
UCHT2	anti-human CD5	CATTAACGGGATGCC
G025H7	anti-human CD183 (CXCR3)	GCGATGGTAGATTAT
J418F1	anti-human CD195 (CCR5)	CCAAAGTAAGAGCCA
FUN-2	anti-human CD32	GCTTCCGAATTACCG
J252D4	anti-human CD185 (CXCR5)	AATTCAACCGTCGCC
Ber-ACT8	anti-human CD103 (Integrin αE)	GACCTCATTGTGAAT
G043H7	anti-human CD197 (CCR7)	AGTTCAGTCAACCGA
HP-3G10	anti-human CD161	GTACGCAGTCCTTCT
BNI3	anti-human CD152 (CTLA-4)	ATGGTTCACGTAATC
SA231A2	anti-human KLRG1 (MAFA)	CTTATTTCCTGCCCT
O323	anti-human CD27	GCACTCCTGCATGTA
H4A3	anti-human CD107a (LAMP-1)	CAGCCCACTGCAATA
DX2	anti-human CD95 (Fas)	CCAGCTCATTAGAGC
L243	anti-human HLA-DR	AATAGCGAGCAAGTA
L161	anti-human CD1c	GAGCTACTTCACTCG
ICRF44	anti-human CD11b	GACAAGTGATCTGCA
10.1	anti-human CD64	AAGTATGCCCTACGA
M80	anti-human CD141 (Thrombomodulin)	GGATAACCGCGCTTT
1D11	Hu CD314 (NKG2D)	CGTGTTTGTTCCTCA
6/40c	anti-human CD66b	AGCTGTAAGTTTCGG
QA17A04	anti-human CD57 Recombinant	AACTCCCTATGGAGG
F38-2E2	anti-human CD366 (Tim-3)	TGTCCTACCCAACTT
MIH26	anti-human CD272 (BTLA)	GTTATTGGACTAAGG
C398.4A	anti-human/mouse/rat CD278 (ICOS)	CGCGCACCCATTAAA
9F.8A4	anti-human CD275 (B7-H2, B7-RP1, ICOSL)	GTTAGTGTTAGCTTG
NK92.39	anti-human CD96 (TACTILE)	TGGCCTATAAATGGT
A1	anti-human CD39	TTACCTGGTATCCGT
NOK-1	anti-human CD178 (Fas-L)	CCGGTCCTCTGTATT
K0124E1	anti-human CX3CR1	AGTATCGTCTCTGGG
Bu32	anti-human CD21	AACCTAGTAGTTCGG
TS2/4	anti-human CD11a	TATATCCTTGTGAGC
CB3-1	anti-human CD79b (Igβ)	ATTCTTCAACCGAAG
C1.7	anti-human CD244 (2B4)	TCGCTTGGATGGTAG
HIR2	anti-human CD235ab	GCTCCTTTACACGTA
15-2	anti-human CD206 (MMR)	TCAGAACGTCTAACT
8F9	anti-human CD370 (CLEC9A/DNGR1)	CTGCATTTCAGTAAG
11C1	anti-human CD268 (BAFF-R)	CGAAGTCGATCCGTA
HIP1	anti-human CD42b	TCCTAGTACCGAAGT
HA58	anti-human CD54	CTGATAGACTTGAGT
AK4	anti-human CD62P (P-Selectin)	CCTTCCGTATCCCTT
GIR-208	anti-human CD119 (IFN-γ R α chain)	TGTGTATTCCCTTGT
IP26	anti-human TCR α/β	CGTAACGTAGAGCGA
MHN3-21	anti-human Notch 3	CTATTGGACGTATCT
K036C2	anti-human CD192 (CCR2)	GAGTTCCCTTACCTG
CBR-IC2/2	anti-human CD102 (ICAM-2)	TGACCTTCCTCTCCT
STA	anti-human CD106	TCACAGTTCCTTGGA
TU27	anti-human CD122 (IL-2Rβ)	TCATTTCCTCCGATT
1A1	anti-human CD267 (TACI)	AGTGATGGAGCGAAC
AER-37 (CRA-1)	anti-human FcεRIα	CTCGTTTCCGTATCG
HIP8	anti-human CD41	ACGTTGTGGCCTTGT
4B4-1	anti-human CD137 (4-1BB)	CAGTAAGTTCGGGAC
MIH24	anti-human CD254 (TRANCE, RANKL)	TCCGTGTTAGTTTGT
CD43-10G7	anti-human CD43	GATTAACCAGCTCAT
GHI/61	anti-human CD163	GCTTCTCCTTCCTTA
HB15e	anti-human CD83	CCACTCATTTCCGGT
p282 (H19)	anti-human CD59	AATTAGCCGTCGAGA
WM15	anti-human CD13	TTTCAACGCCCTTTC
12G5	anti-human CD184 (CXCR4)	TCAGGTCCTTTCAAC
TS1/8	anti-human CD2	TACGATTTGTCAGGG
TS2/16	anti-human CD29	GTATTCCCTCAGTCA
P1E6-C5	anti-human CD49b	GCTTTCTTCAGTATG
VI-PL2	anti-human CD61	AGGTTGGAGTAGACT
5A6	anti-human CD81 (TAPA-1)	GTATCCTTCCTTGGC
MEM-108	anti-human CD98	GCACCAACAGCCATT
M1310G05	anti-human IgG Fc	CTGGAGCGATTAGAA
MEM-166	anti-human CD177	AGTATGGAGCCATAT
JS11	anti-human CD55	GCTCATTACCCATTA
IA6-2	anti-human IgD	CAGTCTCCGTAGAGT
TS1/18	anti-human CD18	TATTGGGACACTTCT
CD28.2	anti-human CD28	TGAGAACGACCCTAA
1D3	anti-human TSLPR (TSLP-R)	CAGTCCTCTCTGTCA
HIT2	anti-human CD38	TGTACCCGCTTGTGA
W6D3	anti-human CD15 (SSEA-1)	TCACCAGTACCTAGT
S-HCL-1	anti-human CD22	GGGTTGTTGTCTTTG
MIH43	anti-human B7-H4	TGTATGTCTGCCTTG
BA5b	anti-human CD26	GGTGGCTAGATAATG
5E8	anti-human CD193 (CCR3)	ACCAATCCTTTCGTC
9-4D2-1E4	anti-human CD115 (CSF-1R)	AATCACGGTCCTTGT
7C9C20	anti-human CD204	TAGCGAGCCAGATGT
H037G3	anti-human CD301 (CLEC10A)	ACCTAGAAATCAGCA
HI149	anti-human CD1a	GATCGTGTTGTGTTA
H5C6	anti-human CD63	GAGATGTCTGCAACT
12C2	anti-human CD304 (Neuropilin-1)	GGACTAAGTTTCGTT
5-271	anti-human CD36	TTCTTTGCCTTGCCA
17G10.2	anti-human CD85g (ILT7)	TGTCAGTTCCTATGA
4E3.16	anti-human CD243 (ABCB1)	TGACCCGACCTTTAG
3F3	anti-human CD72	CAGTCGTGGTAGATA
HP-MA4	anti-human CD158 (KIR2DL1/S1/S3/S5)	TATCAACCAACGCTT
590H11G1E3	anti-human MERTK	TCCTGCATGTACCCA
94b/FOLR2	anti-human Folate Receptor β (FR-β)	TGTGGCTAGTCAGTT
L1-OV198.5	anti-human CD171 (LICAM)	GATGGACGACAATTC
8C11	anti-human CD325 (N-Cadherin)	CCTTCCCTTTCCTCT
VIMD2	anti-human CD93	GCGCTACTTCCTTGA
5D3	anti-human CD338 (ABCG2)	TAAGACTTGGCCGTC
HI264	anti-human CD235a (Glycophorin A)	AGAGTATGTATGGGA
TS2/7	anti-human CD49a	ACTGATGGACTCAGA
9F10	anti-human CD49d	CCATTCAACTTCCGG
AD2	anti-human CD73 (Ecto-5'-nucleotidase)	CAGTTCCTCAGTTCG
HI9a	anti-human CD9	GAGTCACCAATCTGC
AA1	anti-human mast cell tryptase	ACTGATAGACCCGCT
3C10	anti-human TCR Vα7.2	TACGAGCAGTATTCA
B6	anti-human TCR Vδ2	TCAGTCAGATGGTAT
B3	anti-human TCR Vγ9	AAGTGATGGTATCTG
TREM-26	anti-human CD354 (TREM-1)	TAGCCGTTTCCTTTG
33.1 (Ab33)	anti-human CD202b (Tie2/Tek)	CGATCCCTTACCTAT
NKTA255	anti-human CD305 (LAIR1)	ATTTCCATTCCCTGT
15C4	anti-human LOX-1	ACCCTTTACCGAATA
DX27	anti-human CD158b (KIR2DL2/L3, NKAT2)	GACCCGTAGTTTGAT
9E9A8	anti-human CD209 (DC-SIGN)	TCACTGGACACTTAA
S16017E	anti-human CD110	TGTTGTAAGATGCCA
DX9	anti-human CD158e1 (KIR3DL1, NKB1)	GGACGCTTTCCTTGA
P30-15	anti-human CD337 (NKp30)	AAAGTCACTCTGCCG
RIK-2	anti-human CD253 (Trail)	GCCATTCCTGCCTAA
K041E5	anti-human CD186 (CXCR6)	GACAGTCGATGCAAC
TX25	anti-human CD226 (DNAM-1)	AGACCAACTCATTCA
HD30	anti-human CD205 (DEC-205)	CTATCGTTTGATGCA
W7C5	anti-human CD109	CACTTAACTCTGGGT
UV4	anti-human CD126 (IL-6Rα)	TGATGGGAGCTTATC
2E1B02	anti-human GP130	CACGAGAATTTCAGT
67D2	anti-human CD164	GAGGCACTTAACATA
NY2	anti-human CD142	CACTGCCGTCGATTA
H5/FcRL3	anti-human CD307c/FcRL3	GCCTAGTTTGAACGC
413D12	anti-human CD307d (FcRL4)	CGATTTGATCTGCCT
509f6	anti-human CD307e (FcRL5)	TCACGCAGTCCTCAA
L053E8	anti-human CD199 (CCR9)	ATTCCTCATTCCTGA
MEM-55	anti-human CD45RB	AGATGGGACTCACCA
3B2/TA8	anti-human CD99	ACCCGTCCCTAAGAA
50C1	anti-human CLEC12A	CATTAGAGTCTGCCA
TRA-2-10	anti-human CD46	ACAGTACGACCTTCT
50-6	anti-human CD151 (PETA-3)	CTTACCTAGTCATTC
H44	anti-human CD218a (IL-18Rα)	TTGTTGTATCCGATC
NT-7	anti-human CD352 (NTB-A)	AGTTTCCACTCAGGC
AYP1	anti-human CLEC1B (CLEC2)	TGCCAGTATCACGTA
DX22	anti-human CD94	CTTTCCGGTCCTACA
MHE-18	anti-human IgE	GGATGTACCGCGTAT
1D12	anti-human CD365 (Tim-1)	CTTCTGGGATTCTGG
A12 (7D4)	anti-human CD150 (SLAM)	GTCATTGTATGTCTG
KPL-1	anti-human CD162	ATATGTCAGAGCACC
CD84.1.21	anti-human CD84	CTCCCTAGTTCCTTT
MHK-49	anti-human Ig light chain κ	AGCTCAGCCAGTATG
M3/38	anti-mouse/human Mac-2 (Galectin-3)	GATGCAATTAGCCGG
GHI/75	anti-human CD85j (ILT2)	CCTTGTGAGGCTATG
EBVCS-5	anti-human CD23	TCTGTATAACCGTCT
MHL-38	anti-human Ig light chain λ	CAGCCAGTAAGTCAC
BB7.2	anti-human HLA-A2	GAACATTTCCGACAA
L263G8	anti-human CD198 (CCR8)	AGCCCGGATGTATTT
7B11	anti-human GARP (LRRC32)	AGGTATGGTAGAGTA
6-434	anti-human CD328 (Siglec-7)	CTTAGCATTTCACTG
H131	anti-human TCR Vβ13.1	TTATGGACGTATGGT
CG4	anti-human GPR56	GCCTAGTTTCCGTTT
6D4	anti-human MICA/MICB	CCCGCAGTATAACGA
ASL-24	anti-human CD82	TCCCACTTCCGCTTT
5D12	anti-human NKp80	TATAGTTCCTCTGTG
SA17RN1	anti-human TSPAN33 (BAAM)	GAGTTCGTTGTTCCA
1C1	anti-human CD131	CTGCATGAGACCAAA
31G4D8	anti-human Lymphotoxin β Receptor (LT-βR)	CCTCTATTCAGAGCA
HSL96	anti-human CD179a (VpreB)	TAGATGGGATTCCGG
LN2	anti-human CD74	CTGTAGCATTTCCCT
RS38E	anti-human CD317 (BST2, Tetherin)	AAGAGCCGTTGTGAA
TW4-2F8	anti-human LAP (TGF-β1)	ATCCTTCCGATTGTG
4H1	anti-human CD116	ATGGACAGTTCGTGT
M-B371	anti-human CD37	ACAGTCACTGGGCAA
BB27	anti-human CD101 (BB27)	CTACTTCCCTGTCAA
MAb11	anti-human TNF-α	CCTATGAACGTAACG
OV-5B8	anti-human CD321	GACAGTACCGACACT
Tü39	anti-human HLA-DR, DP, DQ	AGCTACGAGCAGTAG
BY88	anti-human CD30	TCAGGGTGTGCTGTA
19F2	anti-human CD269 (BCMA)	CAGATGATCCACCAT
16G5	anti-human Cadherin 11	CGTTGCCATTAACCA
67A4	anti-human CD324 (E-Cadherin)	ATCCTTCTCCCTTTC
B1	anti-human TCR γ/δ	CTTCCGATTCATTCA
11C3C65	anti-human CD223 (LAG-3)	CATTTGTCTGCCGGT
Ber-ACT35 (ACT35)	anti-human CD134 (OX40)	AACCCACCGTTGTTA
TS2/9	anti-human CD58 (LFA-3)	GTTCCTATGGACGAC
7-239	anti-human CD169 (Sialoadhesin, Siglec-1)	TACTCAGCGTGTTTG
S15046E	anti-human XCR1	AAGACGCATGTCAAC
MHN1-519	anti-human Notch 1	AATCTGTAGTGCGTT
HAE-1f	anti-human CD62E	CTCCCTGTGGCTTAA
BV10A4H2	anti-human CD135 (Flt-3/Flk-2)	CAGTAGATGGAGCAT
108-17	anti-human CD357 (GITR)	ACCTTTCGACACTCG
7D4-6	anti-human CD309 (VEGFR2)	TTCACGCAGTAAGAT
G077F6	anti-human CD124 (IL-4Rα)	CCGTCCTGATAGATG
201A	anti-human CD303 (BDCA-2)	GAGATGTCCGAATTT
BV9	anti-human CD144 (VE-Cadherin)	TCCACTCATTCTGTA
10E2	anti-human CD207 (Langerin)	CATTCTTCACGGGAT
HTA125	anti-human CD284 (TLR4)	GCTTAGCTGTATCCG
OX-104	anti-human CD200 (OX2)	CACGTAGACCTTTGC
NP4D6	anti-human CD203c (E-NPP3)	TAACCGTACCTGCAT
6588-5	anti-human CCR10	ATCTGTATGTCACAG
ME20.4	anti-human CD271 (NGFR)	AACCGCGCTTCAGAT
DL-101	anti-human CD138 (Syndecan-1)	GTATAGACCAAAGCC
1D6	anti-human CD257 (BAFF, BLYS)	CAGAGCACCCATTAA
ML5	anti-human CD24	AGATTCCTTCGTGTT
CY1G4	anti-human CD71	CCGTGTTCCTCATTA
G034E3	anti-human CD196 (CCR6)	GATCCCTTTGTCACT
113-16	anti-human CD70	CGCGAACATAAGAAG
GoH3	anti-human/mouse CD49f	TTCCGAGGATGATCT
9F4	anti-human TIM-4	CGTCATATAGTATGG
15-414	anti-human CD172a (SIRPα)	CGTGTTTAACTTGAG
162.1	anti-human CD319 (CRACC)	AGTATGCCATGTCTT
UP-R1	anti-human CD158f (KIR2DL5)	AAAGTGATGCCACTG
S16016B	anti-human CD133	GTAAGACGCCTATGC
A019D5	anti-human CD127 (IL-7Rα)	GTGTGTTGTCCTATG
1D9-M12	anti-human C5L2	ACAATTTGTCTGCGA
DREG-56	anti-human CD62L	GTCCCTGCAACTTGA
51.1	anti-human CD1d	TCGAGTCGCTTATCA
FN50	anti-human CD69	GTCTCTTGGCTTAAA
E11	anti-human CD35	ACTTCCGTCGATCTT
FIB504	anti-human/mouse integrin β7	TCCTTGGATGTACCG
9D9F9	anti-human VEGFR-3 (FLT-4)	TGATCCGAAGTCGTG
RPA-T4	anti-human CD4	TGTTCCCGCTCAACT
24D2	anti-human CD340 (erbB2/HER-2)	CTGTAGCCGCCTATT

### Sheet: TotalSeq-A Hashtag Antibodies
10X chemistry	Hashtag	Catalogue number (same)	Barcode sequence
3'	1	394601	GTCAACTCTTTAGCG
3'	2	394603	TGATGGCCTATTGGG
3'	3	394605	TTCCGCCTCTCTTTG
3'	4	394607	AGTAAGTTCAGCGTA
3'	5	394609	AAGTATCGTTTCGCA
3'	6	394611	GGTTGCCAGATGTCA
3'	7	394613	TGTCTTTCCTGCCAG
3'	8	394615	CTCCTCTGCAATTAC
