## Supplementary Table 4 for "Multimodal hierarchical classification of CITE-seq data delineates immune cell states across lineages and tissues"

### Sheet: Subset Definitions
Subset	Parent	Positive	Negative
Monocyte		CD14, CD33	CD3
T cell		CD3	CD14, CD33
CD4 T Cell	T Cell	CD4	CD8
CD8 T Cell	T Cell	CD8	CD4
CD4 Naive	CD4 T Cell	CD62L, CD45RA
CD4 TCM	CD4 T Cell	CD62L	CD45RA
CD4 TEM	CD4 T Cell		CD62L, CD45RA
CD8 Naive	CD8 T Cell	CD62L, CD45RA
CD8 TCM	CD8 T Cell	CD62L	CD45RA
CD8 TEM	CD8 T Cell		CD62L, CD45RA
CD8 TEMRA	CD8 T Cell	CD45RA	CD62L

### Sheet: Thresholds
Feature	Negative Threshold	Postive Threshold
CD14	1	1.2
CD3	1.1	2
CD33	0.8	1.1
CD4	1.2	2.2
CD45RA	2.2	3
CD62L	1.3	1.7
CD8	1.5	3
