## Supplementary Table 5 for "Multimodal hierarchical classification of CITE-seq data delineates immune cell states across lineages and tissues"

	cd4_n__f1	cd4_cm__f1	cd4_em__f1	cd8_n__f1	cd8_cm__f1	cd8_em__f1	cd8_emra__f1	monocyte__f1	cd4_t__f1	cd8_t__f1	cd4_n__recall	cd4_cm__recall	cd4_em__recall	cd8_n__recall	cd8_cm__recall	cd8_em__recall	cd8_emra__recall	monocyte__recall	cd4_t__recall	cd8_t__recall	cd4_n__precision	cd4_cm__precision	cd4_em__precision	cd8_n__precision	cd8_cm__precision	cd8_em__precision	cd8_emra__precision	monocyte__precision	cd4_t__precision	cd8_t__precision	accuracy	Proportion relevant (used in performance metrics)	Proportion alternative (removed from performance metrics)	Proportion erroneous (removed from performance metrics)	Proportion unlabeled (removed from performance metrics)
MMoCHi	0.949	0.906	0.954	0.943	0.9	0.883	0.859	0.998			0.995	0.853	0.956	0.983	0.85	0.834	0.969	0.997			0.907	0.965	0.953	0.906	0.956	0.938	0.772	1			0.927	1
MMoCHi GEX	0.849	0.633	0.614	0.727	0.521	0.662	0.708	0.998			0.952	0.618	0.486	0.637	0.515	0.743	0.833	0.997			0.767	0.65	0.836	0.847	0.527	0.596	0.615	1			0.724	1
MMoCHi Flat	0.936	0.787	0.891	0.797	0.615	0.774	0.739	0.998			0.986	0.689	0.933	0.786	0.505	0.796	0.865	0.997			0.891	0.917	0.852	0.807	0.788	0.754	0.646	1			0.831	1
MMoCHi Flat GEX	0.806	0.301	0.678	0.725	0.488	0.617	0.644	0.998			0.923	0.196	0.854	0.598	0.427	0.602	0.786	0.997			0.715	0.657	0.562	0.921	0.568	0.632	0.545	1			0.689	1
GEX Leiden	0.623	0	0.664	0	0.47	0.41	0.65	0.996			0.988	0	0.883	0	0.614	0.276	0.796	0.991			0.455	0	0.532	0	0.381	0.8	0.549	1			0.577	1
GEX Leiden OC	0.76	0.362	0.673	0.666	0.497	0.512	0.648	0.996			0.831	0.293	0.729	0.571	0.647	0.418	0.742	0.991			0.701	0.475	0.626	0.8	0.403	0.66	0.575	1			0.657	1
ADT Leiden	0.924	0.709	0.902	0.831	0.69	0.785	0.701	0.995			0.989	0.567	0.979	0.723	0.676	0.906	0.634	0.992			0.866	0.946	0.836	0.975	0.705	0.693	0.784	0.998			0.833	1
ADT Leiden OC	0.924	0.76	0.921	0.862	0.731	0.812	0.783	0.995			0.989	0.637	0.975	0.832	0.702	0.827	0.826	0.992			0.866	0.942	0.872	0.895	0.763	0.797	0.743	0.998			0.859	1
totalVI Leiden	0.861	0	0.742	0.784	0.518	0.604	0.677	0.995			0.972	0	0.918	0.725	0.7	0.547	0.609	0.991			0.773	0	0.623	0.854	0.412	0.675	0.761	0.998			0.703	1
totalVI Leiden OC	0.891	0.594	0.8	0.817	0.596	0.706	0.683	0.995			0.964	0.543	0.795	0.709	0.557	0.812	0.665	0.991			0.828	0.656	0.806	0.962	0.642	0.625	0.702	0.998			0.773	1
ImmClassifier Pretrained	0.48	0.404	0.584	0.332	0.049	0.474	0.6	0.955			0.551	0.501	0.564	0.219	0.027	0.497	0.891	0.925			0.426	0.338	0.605	0.685	0.317	0.454	0.452	0.987			0.468	0.74800777	0.06258503	0.18940719	0
CellTypist Pretrained	0.689	0.336	0.496	0.706	0	0.486	0	0.966			0.849	0.315	0.425	0.762	0	0.672	0	0.991			0.579	0.36	0.595	0.657	0	0.38	0	0.942			0.628	0.65393586	0.24820214	0.097862	0
CellTypist MV Pretrained	0.704	0.313	0.515	0.659	0	0.484	0	0.997			0.937	0.259	0.43	0.683	0	0.774	0	0.993			0.564	0.395	0.644	0.637	0	0.352	0	1			0.623	0.69135083	0.24130224	0.06734694	0
HieRFIT Pre-trained								0.995	0.797	0.791								0.992	0.959	0.674								0.998	0.681	0.958	0.825	0.9808552	0.00009718	0.01865889	0.00038873
Garnett Provided Markers								0.981	0.863	0.943								0.999	0.958	0.893								0.965	0.785	0.999	0.774	0.33848397	0.0856171	0	0.57589893
Garnett Manual Markers	0.783	0.346	0.477	0.763	0.418	0.189	0.592	0.988			0.909	0.34	0.616	0.642	0.395	0.112	0.653	0.999			0.687	0.353	0.389	0.94	0.443	0.604	0.542	0.977			0.947	0.28746356	0.16316812	0	0.54936832
totalVI 1000 Leiden	0.847	0	0.757	0.759	0.556	0.598	0.676	0.995			0.947	0	0.936	0.728	0.784	0.512	0.604	0.991			0.766	0	0.636	0.792	0.431	0.718	0.768	0.998			0.706	1
totalVI 2000 Leiden	0.88	0	0.735	0.779	0.5	0.632	0.689	0.995			0.955	0	0.938	0.725	0.626	0.604	0.622	0.991			0.816	0	0.604	0.841	0.416	0.663	0.773	0.998			0.707	1
totalVI 8000 Leiden	0.785	0.519	0.711	0.589	0.528	0.43	0.648	0.994			0.962	0.529	0.64	0.485	0.763	0.291	0.763	0.991			0.663	0.51	0.799	0.749	0.403	0.825	0.563	0.998			0.664	1
MMoCHi Sort-ref	0.964	0.924	0.957	0.966	0.923	0.943	0.939	0.998			0.966	0.924	0.949	0.962	0.898	0.953	0.964	0.997			0.962	0.924	0.965	0.97	0.949	0.932	0.916	1			0.954	1
MMoCHi GEX Sort-ref	0.817	0.637	0.663	0.725	0.566	0.719	0.724	0.998			0.918	0.6	0.578	0.581	0.655	0.782	0.766	0.997			0.736	0.678	0.778	0.965	0.498	0.666	0.687	1			0.741	1
CellTypist Multi Sort-ref	0.926	0.85	0.928	0.904	0.814	0.872	0.837	0.998			0.942	0.818	0.946	0.889	0.786	0.865	0.896	0.997			0.911	0.885	0.911	0.92	0.844	0.879	0.785	1			0.898	1
CellTypist Multi MV Sort-ref	0.788	0.414	0.75	0.741	0.463	0.59	0.63	0.998			0.845	0.311	0.854	0.65	0.461	0.591	0.719	0.997			0.738	0.619	0.669	0.864	0.466	0.588	0.561	1			0.694	1
HieRFIT Multi Sort-ref	0.964	0.922	0.957	0.958	0.919	0.92	0.909	0.998			0.971	0.92	0.949	0.983	0.932	0.873	0.964	0.997			0.957	0.924	0.965	0.935	0.906	0.972	0.86	1			0.946	1
Garnett Multi Sort-ref	0.972	0.947	0.981	0.909	0.876	0.9	0.859	0.998			1	0.917	0.986	0.865	0.921	0.853	0.943	0.997			0.945	0.979	0.976	0.957	0.835	0.951	0.788	1			0.938	1
MMoCHi Automatic Thresholds	0.9425	0.8622	0.9311	0.9168	0.8035	0.8412	0.8207	0.9984			0.9903	0.7644	0.9651	0.9188	0.6748	0.8343	0.9896	0.9968			0.8991	0.9885	0.8994	0.9149	0.9929	0.8483	0.7011	1			0.8955	1
MMoCHi Default Hyperparameters	0.9297	0.7727	0.8636	0.8393	0.7817	0.8142	0.7532	0.9984			0.9903	0.7556	0.8444	0.8034	0.7039	0.7928	0.9063	0.9968			0.8761	0.7907	0.8837	0.8785	0.8788	0.8367	0.6444	1			0.8508	1
MMoCHi Hyperparameter Optimization	0.9471	0.9052	0.9654	0.9502	0.9044	0.8892	0.8514	0.9984			0.9952	0.8489	0.9746	0.9786	0.8495	0.8315	0.9844	0.9968			0.9035	0.9695	0.9564	0.9234	0.9669	0.9556	0.75	1			0.93	1
MMoCHi No in Danger Noise	0.9428	0.9009	0.9524	0.948	0.8964	0.8768	0.8488	0.9984			0.9952	0.8489	0.9524	0.9744	0.8398	0.826	0.9792	0.9968			0.8957	0.9598	0.9524	0.9231	0.9611	0.9344	0.749	1			0.9237	1
