## Supplementary Table 6 for "Multimodal hierarchical classification of CITE-seq data delineates immune cell states across lineages and tissues"

### Sheet: Garnett Definitions
Subset	Parent	Postively expressed genes
Monocyte		LYZ, FCN1, S100A9, S100A8, CST3, CD14, CD33
T cell		CD3E, CD3D, CD3G
CD4 T cell	T cell	CD4
CD8 T cell	T cell	CD8A, CD8B
CD8 EM	CD8 T cell	LIN52, CCL5, LYAR
CD8 CM	CD8 T cell	GZMK, LYAR
CD4 EM	CD4 T cell	CCL5, SEZ6, LYAR, S100A4
CD8 EMRA	CD8 T cell	GZMH, GNLY, FGFBP2, GZMB, LYAR
CD8 Naive	CD8 T cell	GIMAP7, FHIT, SELL, CCR7
CD4 Naive	CD4 T cell	GIMAP7, FHIT, SELL, CCR7
CD4 CM	CD4 T cell	LYAR, SELL, CCR7
