## Supplementary Table 7 for "Multimodal hierarchical classification of CITE-seq data delineates immune cell states across lineages and tissues"

### Sheet: Hierarchy
Subset	Parent	Positive Features	Negative Features
Lymphocyte	All	1 of (CD3, CD19, JCHAIN_gex)	CD14
Myelocyte	All	1 of (CD14)	CD3, CD19, JCHAIN_gex
T cell	Lymphocyte	CD3, CD127	CD19, JCHAIN_gex
B cell	Lymphocyte	1 of (CD19)	CD3, CD127, JCHAIN_gex
Plasma cell	Lymphocyte	1 of (JCHAIN_gex)	CD3, CD127
Innate Lymphocyte	Lymphocyte	1 of (CD127, CD56)	CD19, JCHAIN_gex, CD3
CD4 T cell	T cell	CD4	CD8a
CD8 T cell	T cell	CD8a	CD4

### Sheet: log(CP1k+1) thresholds ea batch
	Negative Threshold 10k_pbmc_3p	Positive Threshold 10k_pbmc_3p	Negative Threshold 10k_pbmc_5p	Positive Threshold 10k_pbmc_5p	Negative Threshold 5k_pbmc_3p	Positive Threshold 5k_pbmc_3p	Negative Threshold 16plex_pbmc_rep1	Positive Threshold 16plex_pbmc_rep1
CD14	2.8	4.5	2.8	4.5	2.8	4.5	1.3	2
CD3	3.3	4.4	3.3	4.4	3.3	4.4	2.3	3
CD19	2.6	3.9	2.6	4.3	2.6	4.3	1.6	2.8
JCHAIN_gex	4.4	4.6	4.4	4.6	4.4	4.6	4.4	4.6
CD56	2.7	3.2	2.2	2.8	2.3	2.8	1.9	2.3
CD127	2	2.8	2.1	2.6	1.6	2.1	1.6	1.9
CD4	2.1	3.8	2.8	3.4	2.2	2.9	2.2	3.1
CD8a	3.4	4.6	3	3.7	2.4	3.8	1.6	2.5

### Sheet: log(CP1k+1) thresholds
	Negative Threshold	Positive Threshold
CD14	2.8	4.5
CD3	3.3	4.8
CD19	2.6	4.3
JCHAIN_gex	4.4	4.6
CD56	2.3	2.7
CD127	1.9	2.3
CD4	2.1	3.8
CD8a	2.4	4.9

### Sheet: Landmarked thresholds ea batch
	Negative Threshold 10k_pbmc_3p	Positive Threshold 10k_pbmc_3p	Negative Threshold 10k_pbmc_5p	Positive Threshold 10k_pbmc_5p	Negative Threshold 5k_pbmc_3p	Positive Threshold 5k_pbmc_3p	Negative Threshold 16plex_pbmc_rep1	Positive Threshold 16plex_pbmc_rep1
CD14	1.5	2.4	1.5	2.4	1.5	2.4	1.9	2.4
CD3	1.8	2.3	1.8	2.3	1.8	2.3	1.8	2.3
CD19	1.8	2.4	1.8	2.4	1.8	2.4	1.8	2.4
JCHAIN_gex	4.4	4.6	4.4	4.6	4.4	4.6	4.4	4.6
CD56	1.7	2.3	1.7	2.3	1.7	2.3	1.7	2.3
CD127	1.5	2.1	1.5	2.1	1.5	2.1	1.5	2.1
CD4	1.3	2.1	1.3	2.1	1.3	1.7	1.5	2.1
CD8a	1.7	2.3	1.7	2.3	1.7	2.3	1.7	2.3

### Sheet: Landmarked thresholds
	Negative Threshold	Positive Threshold
CD14	1.5	2.4
CD3	1.8	2.3
CD19	1.8	2.4
JCHAIN_gex	4.4	4.6
CD56	1.7	2.3
CD127	1.5	2.1
CD4	1.3	2.1
CD8a	1.7	2.3
