## Supplementary Table 8 for "Multimodal hierarchical classification of CITE-seq data delineates immune cell states across lineages and tissues"

### Sheet: Subset Definitions
Subset	Parent	Positive	Negative
Lymphocyte		one of (CD3, CD2, CD19, CD20, JCHAIN_gex, MZB1_gex, LILRA4_gex, PLD4_gex, CD335, CD352, CD304)	CD34, KRT7_gex, EGFR_gex, CYTL1_gex, TPSB2_gex, CPA3_gex, CD33, CD64, OLR1_gex, C1QA_gex, S100A9_gex, S100A8_gex, MARCO_gex, MRC1_gex, SPP1_gex, MPO_gex, ELANE_gex, PRSS57_gex, CALD1_gex, COL1A2_gex, ESAM_gex, EGFR, Podoplanin, CD326, MS4A3_gex, KLF1_gex, GATA1_gex, TPSAB1_gex, MS4A2_gex
B-like	Lymphocyte	one of (CD19, CD20, MZB1_gex, JCHAIN_gex, LILRA4_gex, PLD4_gex)	CD3, IL7R_gex, TCR_Vd2, KLRF1_gex
B cell	B-like	one of (CD19, CD20)	MZB1_gex, JCHAIN_gex, LILRA4_gex, CD304
B Memory	B cell	one of (CD27, IgG)
B Naive	B cell	IgD	CD27, IgG
pDC	B-like	CD304 and two of (LILRA4_gex, PLD4_gex, JCHAIN)	CD19, CD20
Plasma	B-like	two of (MZB1_gex, JCHAIN_gex)	LILRA4_gex, PLD4_gex, CD20, CD304
NK/ILC	Lymphocyte	one of (IL7R_gex, KLRF1_gex, NCR2_gex)	CD3, CD19, CD20, MZB1_gex, TCR_Vd2, JCHAIN_gex, LILRA4_gex, PLD4_gex, TCR_a_b, CD5
ILC 1	NK/ILC	NCR2_gex	FCGR3A_gex, EOMES_gex, KIT
ILC 3	NK/ILC	two of (IL7R_gex, KIT, IL4I1_gex, RORC_gex)	FCGR3A_gex, GZMK_gex, GZMH_gex, GZMB_gex, EOMES_gex, NCR2_gex
NK CD56dim	NK/ILC	two of (FCGR3A_gex, GZMB_gex, EOMES_gex, CD16)	GZMK_gex, KIT, IL4I1_gex, RORC_gex, NCR2_gex
NK CD56hi	NK/ILC	two of (GZMK_gex, EOMES_gex, CD56, CD335_NKp46)	FCGR3A_gex, KIT, IL4I1_gex, RORC_gex, NCR2_gex, CD103, CD16
T cell	Lymphocyte	one of (CD3, TCR_a_b, TCR_Vd2, CD5)	CD19, CD20, MZB1_gex, JCHAIN_gex, NCR2_gex, LILRA4_gex, PLD4_gex
αβ T cell	T cell	one of (TCR_a_b, TRAC_gex)	TRDC_gex, TCR_Vd2, TCR_g_d
CD4 T cell	αβ T cell	CD4	CD8, CD8A_gex
CD4 Effector	CD4 T cell	CCL5_gex	FOXP3_gex, CD62L, SELL_gex, CCR7_gex, CD45RA, CTLA4_gex
CD4 TEM	CD4 Effector		CD69, CD103, CD49a, ITGA1_gex, CXCR6
CD4 TRM	CD4 Effector	three of (CD69, ITGAE_gex, CD103, ITGA1_gex, CD49a, CXCR6)
CD4 Naive/CM	CD4 T cell	two of (CD62L, CCR7_gex, SELL_gex)	FOXP3_gex, CCL5_gex, CTLA4_gex
CD4 CM	CD4 Naive/CM	CD62L or CD95 or two of (CXCR5, PDCD1_gex, BCL6_gex, CXCR3, TOX_gex, ICOS_gex)	CD45RA
CD4 Naive	CD4 Naive/CM	CD45RA, CD62L	CD45RO, CD95, TOX_gex, ICOS, CD122
CD4 Treg	CD4 T cell	one of (FOXP3_gex, CTLA4_gex) or (CD25, TIGIT)	CD127, CD45RA, CD62L, SELL_gex, CCR7_gex
CD8 T cell	αβ T cell	CD8, CD8A_gex	CD4, CD4_gex
CD8 Effector	CD8 T cell	CCL5_gex	CD62L
CD8 EM	CD8 Effector	CCL5_gex	CD45RA
CD8 TEM	CD8 EM		CD69, CD103, CD49a, ITGA1_gex, CXCR6
CD8 TRM	CD8 EM	three of (CD69, ITGAE_gex, CD103, ITGA1_gex, CD49a, CXCR6)
CD8 EMRA	CD8 Effector	CCL5_gex, CD45RA
CD8 Naive/CM	CD8 T cell	one of (CCR7_gex, CD62L, SELL_gex)	CD57
CD8 CM	CD8 Naive/CM	CD62L or two of (CXCR5, PDCD1, BCL6, CXCR3, TOX_gex, ICOS) or CD95	CD45RA
CD8 Naive	CD8 Naive/CM	CD45RA, CD62L	CD45RO, CD95, TOX_gex, ICOS, CD122
γδ T cell	T cell	two of (TRDC_gex, TCR_Vd2, TCR_g_d)	TCR_a_b
Mast cell		CD33 and one of (TPSB2_gex, KIT, CPA3_gex, TPSAB1_gex, MS4A2_gex)	CD34, KRT7_gex, CD3, CD2, CD19, CD20, JCHAIN_gex, LILRA4_gex, PLD4_gex, CD335, MRC1_gex, OLR1_gex, CD64, MPO_gex, ELANE_gex, PRSS57_gex, EGFR_gex, CYTL1_gex, CALD1_gex, COL1A2_gex, ESAM_gex, EGFR, Podoplanin, CD326, CD304, KLF_gex, MS4A3_gex
Myelocyte		one of (CD33, CD64, OLR1_gex, C1QA_gex) or three of (HLA-DQA1_gex, HLA-DQB1_gex, CD1c, CD1C_gex) or two of (S100A9_gex, S100A8_gex, FCN1_gex) or two of (MARCO_gex, MRC1_gex, SPP1_gex, MERTK)	CD34, KRT7_gex, CD3, CD2, CD19, CD20, JCHAIN_gex, LILRA4_gex, PLD4_gex, CD335, TPSB2_gex, CPA3_gex, PRSS57_gex, MPO_gex, ELANE_gex, EGFR_gex, CYTL1_gex, CALD1_gex, COL1A2_gex, ESAM_gex, EGFR, Podoplanin, CD326, CD304, MS4A3_gex, KLF1_gex, GATA1_gex, TPSAB1_gex, MS4A2_gex
DC	Myelocyte	two of (CD1C_gex, CD1c, HLA-DQA1_gex, CD141, HLA-DQB1_gex)	FCN1_gex, MARCO_gex, MRC1_gex, SEPP1_gex, MERTK, C1QA_gex, S100A9_gex, S100A8_gex, CD14_gex, CD64, CD123
MoMac	Myelocyte	three of (MARCO_gex, MRC1_gex, SEPP1_gex, MERTK, C1QA_gex) or three of (S100A9_gex, S100A8_gex, CD14_gex, CD64, CD123) or FCN1_gex	CD1c, CD1C_gex
Classical Monocyte	MoMac	two of (S100A9_gex, S100A8_gex, FCN1_gex) and one of (SELL_gex, CD14)	C1QA_gex, MARCO_gex, MERTK, SEPP1_gex, FCGR3A_gex
Macrophage	MoMac	MS4A7_gex and two of (C1QA_gex, MARCO_gex, MERTK, SEPP1_gex)	FCN1_gex
non-Classical Monocyte	MoMac	FCN1_gex and one of (FCGR3A_gex, CX3CR1, C1QA_gex)	MARCO_gex, SEPP1_gex, SELL_gex, CD14
Non-immune		one of (KRT7_gex, EGFR_gex, CALD1_gex, COL1A2_gex, ESAM_gex, EGFR, Podoplanin, CD326)	CD3, CD2, CD19, CD20, JCHAIN_gex, CD352, CD335, CPA3_gex, TPSB2_gex, CD304, MS4A3_gex, KLF1_gex, GATA1_gex, TPSAB1_gex, MS4A2_gex
Progenitor		two of (MPO_gex, ELANE_gex, PRSS57_gex, CYTL1_gex, CD34, KLF1_gex, GATA1_gex, MS4A3_gex)	CD3, CD2, CD19, CD20, JCHAIN_gex, CD352, CD335, CPA3_gex, TPSB2_gex, KRT7_gex, EGFR_gex, CALD1_gex, COL1A2_gex, ESAM_gex, EGFR, Podoplanin, CD326, CD304

### Sheet: Feature Thresholds
Feature	Negative Threshold D496	Positive Threshold D496	Negative Threshold D503	Positive Threshold D503
CD1c	2	2.1	2	2.21
MERTK	1.9	2.3	1.9	2.3
GZMB_gex	0	0.5	0	0.5
CX3CR1	1.8	1.9	1.8	1.9
SELL_gex	1.4	1.8	1.4	1.8
TCR_Vd2	1.59233	2.3	1.59233	2.3
CD62L	2.6	2.9	2	2.7
GATA1_gex	0	0.5	0	0.5
TRAC_gex	0	0.8	0	0.8
MRC1_gex	1.5	2.1	1.5	2.1
CD16	1.58277	2.33706	1.58277	2.33706
CD33	1.4	1.6	0.3	1.8
OLR1_gex	0	0.5	0	0.5
PLD4_gex	1.1	1.4	1.1	1.4
CD2_gex	0	0.5	0	0.5
CD45RA	1.8	2.5	1.8	2.3
CD304	2.6	3	2.6	3
CD141	4.7	5.2	4.7	5.2
CD7	1.4853	1.71235	1.4853	1.71235
CD19	1.8	2.4	1.8	2.4
KLF1_gex	0	0.8	0	0.8
CD56	4.2	4.4	4	4.4
C1QA_gex	1.7	3	1.7	3
HLA-DQA1	2.8	3.1	2.8	3.1
CD5	1.63614	2.28377	1.63614	2.28377
CD95	2.1	2.8	2.1	2.8
CD45RO	2.2	2.9	2.2	2.9
Podoplanin	1.7	2.1	1.7	2.1
CXCR5	1.5	1.8	1.2	1.4
KIT	1.9	2	1.9	2
PDCD1_gex	0	0.7	0	0.7
CD279	1.55691	2.5	1.55691	2.5
NCR2_gex	0	0.5	0	0.5
JCHAIN_gex	1.9	2.4	1.9	2.4
CYTL1_gex	0.5	1	0.5	1
MS4A3_gex	1.4	1.8	1.4	1.8
CD122	1.8	1.9	1.8	1.9
RORC_gex	0.4	0.6	0.4	0.6
FCN1_gex	1.3	1.7	1.3	1.7
CXCR6	1.3	1.4	1.3	1.4
CD4_gex	0	0.3	0	0.3
CD1C_gex	0	1.2	0	1.2
KRT7_gex	0.2	0.6	0.2	1.3
TPSB2_gex	1.9	3.3	1.9	3.3
TRDC_gex	0.5	1	0.5	1
CD3	1.9	2.3	1	1.9
CD335	1.47527	1.75857	1.47527	1.75857
S100A9_gex	3.4	4.2	3.4	4.2
COL1A2_gex	1.4	1.7	1.4	1.7
TIGIT	2.3	2.4	2.3	2.4
CD64	1.68	2.3	1.68	2.3
TOX_gex	0	0.5	0	0.5
ITGA1_gex	1.4	1.7	1.4	1.7
CD8A_gex	0	0.5	0	0.5
CD2	1.3	1.7	1.3	1.7
CD20	1.6	2.2	1.6	2.2
CD103	1.8	2.5	1.8	2.5
ESAM_gex	1.2	1.5	1.2	1.5
PRSS57_gex	2.1	2.7	2.1	2.7
SPP1_gex	0	0.5	0	0.5
SEPP1_gex	0	0.5	0	0.5
CD34	1.51315	1.8	1.51315	1.8
GZMH_gex	0.5	0.7	0.5	0.7
EOMES_gex	0	0.6	0	0.6
ELANE_gex	2.5	3.5	2.5	3.5
CD352	1.57388	2.20352	1.57388	2.20352
CCR7_gex	1.1	1.4	1.1	1.4
IL7R_gex	0	1.5	0	1.5
CD27	2.1	2.4	2.1	2.4
CD8	1.9	2.1	1.9	2.1
CPA3_gex	0.4	2.4	0.4	2.4
GZMK_gex	0.7	1.3	0.7	1.3
FCGR3A_gex	1.5	1.6	1.5	1.6
CD57	2.7	2.9	2.7	2.9
CTLA4_gex	1.4	1.7	1.4	1.7
CD127	2	2.5	2	2.5
LILRA4_gex	1.3	1.6	1.3	1.6
CD49a	3.4	4	3.4	4
CD326	2.06267	2.4	2.06267	2.4
CXCR3	2.8	3.25	1.6	1.8
ICOS	4.6	5.1	4.6	5.1
MS4A2_gex	1.3	2.1	1.3	2.1
TPSAB1_gex	2.3	3.1	2.3	3.1
FOXP3_gex	0	0.1	0	0.1
MZB1_gex	1.5	2.1	1.5	2.1
ITGAE_gex	1.1	1.3	1.1	1.3
EGFR	2.3	2.7	2.3	2.7
CD25	1.8	2.2	1.8	2.2
CD14	1.8	2	1.8	2
IgD	1.9	2.5	1.9	2.5
CD4	1.6053	2.38718	1.6053	2.38718
KLRF1_gex	1.5	1.6	1.5	1.6
CD69	1.8	2.7	1.8	2.7
MPO_gex	2.6	3.5	2.6	3.5
CD123	1.41395	2.2	1.41395	2.2
HLA-DQB1_gex	2.6	3.1	2.6	3.1
MS4A7_gex	1.5	1.8	1.5	1.8
IgG	1.9	2.2	1.9	2.2
BCL6_gex	1.7	1.9	1.7	1.9
S100A8_gex	2	3.9	2	3.9
CALD1_gex	1.2	1.6	1.2	1.6
CD335_NKp46	1.4879	2.9	1.4879	2.9
CCL5_gex	2.7	3	2.7	3
TCR_a_b	2.2	2.6	2.2	2.6
MARCO_gex	1.5	1.9	1.5	1.9
EGFR_gex	0	0.5	0	0.5
TCR_g_d	2.6	2.9	2.6	2.9
CD14_gex	0	0.8	0	0.8
IL4I1_gex	1	1.8	1	1.8
