## Supplementary Table 9 for "Multimodal hierarchical classification of CITE-seq data delineates immune cell states across lineages and tissues"

### Sheet: Sheet 1
	D496	D503
Total high-confidence CD4+ T cells (CD3+ CD4+)	18737	29153
Total high-confidence CD4+ TSCM (CCR7_gex+ CD45RA+ CD45RO- CD95+)	4	36
Percent high-confidence CD4+ TSCM (CCR7_gex+ CD45RA+ CD45RO- CD95+)	0.00021	0.0012
Total high-confidence CD8+ T cells (CD3+ CD8+)	20522	10980
Total high-confidence CD8+ TSCM (CCR7_gex+ CD45RA+ CD45RO- CD95+)	3	0
Percent high-confidence CD8+ TSCM (CCR7_gex+ CD45RA+ CD45RO- CD95+)	0.00015	0
