## Supplementary Table 10 for "Multimodal hierarchical classification of CITE-seq data delineates immune cell states across lineages and tissues"

	cd4_n__f1	cd4_cm__f1	cd4_em__f1	cd8_n__f1	cd8_cm__f1	cd8_em__f1	cd8_emra__f1	monocyte__f1	cd4_n__recall	cd4_cm__recall	cd4_em__recall	cd8_n__recall	cd8_cm__recall	cd8_em__recall	cd8_emra__recall	monocyte__recall	cd4_n__precision	cd4_cm__precision	cd4_em__precision	cd8_n__precision	cd8_cm__precision	cd8_em__precision	cd8_emra__precision	monocyte__precision	accuracy	Proportion relevant (used in performance metrics)	Proportion alternative (removed from performance metrics)	Proportion erroneous (removed from performance metrics)	Proportion unlabeled (removed from performance metrics)
MMoCHi Pre-trained	0.890003583	0.780748663	0.080733945	0.862720403	0.548736462	0.533039648	0.675757576	0.996930772	0.823971694	0.716964286	0.239782016	0.978571429	0.629399586	0.669741697	0.565272497	0.993880326	0.967540898	0.856990395	0.048538334	0.771396396	0.4864	0.442682927	0.83992467	1	0.799298624	1
MMoCHi GEX Pre-trained	0.781014304	0.621993432	0.006888634	0.631578947	0.230179028	0.261148769	0.673615635	0.998524572	0.664086687	0.521428571	0.024523161	0.531428571	0.279503106	0.675276753	0.655259823	0.99705349	0.947916667	0.77061799	0.004007124	0.778242678	0.195652174	0.161875276	0.693029491	1	0.663879148	1
ImmClassifier Pre-trained	0.671825216	0.336757991	0.002633889	0.597	0.21257485	0.127139364	0.595185996	0.999537251	0.686511628	0.234359484	0.018181818	0.88183161	0.163972286	0.116591928	0.995121951	1	0.657754011	0.598073999	0.001419782	0.451247166	0.30212766	0.139784946	0.424557752	0.999074931	0.505579468	0.676881575	0.087725924	0.235392501	0
Garnett Manual Markers Pre-trained	0.576339737	0.535262206	0.722021661	0.842565598	0.097701149	0.079734219	0.833333333	0.977656799	0.540796964	0.497478992	0.704225352	0.96013289	0.137096774	0.045112782	0.837937385	1	0.616883117	0.57925636	0.740740741	0.750649351	0.075892857	0.342857143	0.828779599	0.956290215	0.846650999	0.367305098	0.076018344	0	0.556676558
CellTypist Pre-trained	0.830561798	0.305475504	0.024242424	0.654563792	0	0.596458527	0	0.988111568	0.935222672	0.193078324	0.039215686	0.973013493	0	0.924855491	0	0.999075358	0.746968472	0.731034483	0.01754386	0.493161094	0	0.440165062	0	0.977385798	0.770395221	0.678228537	0.214939786	0.106831678	0
