## Supplementary Table 16 for "Multimodal hierarchical classification of CITE-seq data delineates immune cell states across lineages and tissues"

### Sheet: Ab-seq Definitions
Subset	Parent	Positive Features	Negative Features
T cell		1 of (CD3, CD5)
NK cell		1 of (IL7R_gex, KLRF1_gex, CD56, CD127)	CD3, CD5
CD4 T cell	T cell	CD4	CD8, CD8A_gex
CD8 T cell	T cell	CD8, CD8A_gex	CD4, CD4_gex
CD4 Naive/CM	CD4 T cell	2 of (CD62L, CCR7_gex, SELL_gex)	FOXP3_gex, CCL5_gex, CTLA4_gex
CD4 Treg	CD4 T cell	1 of (FOXP3_gex, CTLA4_gex, CD25, TIGIT_gex)	CD127, CD45RA
CD4 Effector	CD4 T cell	CCL5_gex	FOXP3_gex, CD62L, SELL_gex, CCR7_gex, CD45RA, CTLA4_gex
CD8 Naive/CM	CD8 T cell	1 of (CCR7_gex, CD62L, SELL_gex)
CD8 Effector	CD8 T cell	CCL5_gex	CD62L
CD4 Naive	CD4 Naive/CM	CD45RA, CD62L	CD45RO, CD95, TOX_gex, ICOS_gex
CD4 TCM	CD4 Naive/CM	CD62L or 2 of (CXCR5, PDCD1_gex, BCL6_gex, CXCR3, TOX_gex, ICOS_gex) or CD95	CD45RA
CD8 TEM	CD8 Effector	CCL5_gex	CD45RA
CD8 EMRA	CD8 Effector	CCL5_gex, CD45RA
CD8 Naive	CD8 Naive/CM	CD45RA, CD62L	CD45RO, CD95, TOX_gex, ICOS_gex
CD8 CM	CD8 Naive/CM	CD62L or 2 of (CXCR5, PDCD1_gex, BCL6_gex, CXCR3, TOX_gex, ICOS_gex) or CD95	CD45RA
NK CD56dim	NK cell	2 of (FCGR3A_gex, GZMB_gex, EOMES_gex, CD16)	GZMK_gex, KIT_gex
NK CD56hi	NK cell	2 of (GZMK_gex, EOMES_gex, CD56, CD335)	FCGR3A_gex, KIT_gex, CD16

### Sheet: Ab-Seq Thresholds
Feature	Negative Threshold	Positive Threshold
CD3	1.6	2.7
CD5	2.2	3.3
IL7R_gex	0	0.5
KLRF1_gex	0	0.4
CD56	0.7	1.4
CD127	0.6	1.2
CD4	2.4	3.6
CD8	2.1	2.9
CD4_gex	0	0.1
CD8A_gex	0	0.5
FOXP3_gex	0	0.4
CD62L	2.4	2.9
CD45RA	1.3	2.3
CCL5_gex	0.6	1
SELL_gex	0	0.2
CD25	1.1	1.1
CTLA4_gex	0	0.3
TIGIT_gex	0	0.3
CCR7_gex	0	0.5
CD95	2.5	3.2
CD45RO	1	1.3
CXCR5	0.6	1.1
PDCD1_gex	0	0.3
BCL6_gex	0	0.5
CXCR3	0	0.3
TOX_gex	0	0.5
ICOS_gex	0	0.1
EOMES_gex	0	0.1
GZMH_gex	0	0.5
FCGR3A_gex	0	0.5
GZMK_gex	0	0.3
GZMB_gex	0	0.5
KIT_gex	0	0.1
CD335	0.6	0.9
CD16	2.6	5

### Sheet: Glioma Defintions
Subset	Parent	Positive Features	Negative Features
Tumor		chr7_chr10
Non-neoplastic			chr7_chr10
Oligodendrocytes	Non-neoplastic	1 of (CNP_gex, PLP1_gex, MBP_gex)	CD74_gex, C1QB_gex, C1QC_gex, C1QA_gex, HLA-DRA_gex, TYROBP_gex, CLDN5_gex, ESAM_gex, TIE1_gex, DCN_gex, COL1A2_gex, PDGFRB_gex
Myeloid	Non-neoplastic	1 of (CD74_gex, C1QB_gex, C1QC_gex, C1QA_gex, HLA-DRA_gex, TYROBP_gex)	CNP_gex, PLP1_gex, MBP_gex, CLDN5_gex, ESAM_gex, TIE1_gex, DCN_gex, COL1A2_gex, PDGFRB_gex
Endothelial	Non-neoplastic	1 of (CLDN5_gex, ESAM_gex, TIE1_gex)	CNP_gex, PLP1_gex, MBP_gex, CD74_gex, C1QB_gex, C1QC_gex, C1QA_gex, HLA-DRA_gex, TYROBP_gex, DCN_gex, COL1A2_gex, PDGFRB_gex
Pericytes	Non-neoplastic	1 of (DCN_gex, COL1A2_gex, PDGFRB_gex)	CNP_gex, PLP1_gex, MBP_gex, CD74_gex, C1QB_gex, C1QC_gex, C1QA_gex, HLA-DRA_gex, TYROBP_gex, CLDN5_gex, TIE1_gex

### Sheet: Glioma Thresholds
Feature	Negative Threshold	Positive Threshold
chr7_chr10	0.7	0.9
CLDN5_gex	0	0.5
ESAM_gex	0.8	1.7
TIE1_gex	0	0.5
CD74_gex	2.8	3.3
C1QB_gex	0	0.5
C1QC_gex	0	0.5
C1QA_gex	0	0.5
HLA-DRA_gex	0	0.5
TYROBP_gex	0	0.5
CNP_gex	0	0.5
PLP1_gex	0	0.5
MBP_gex	0	0.5
DCN_gex	0	0.5
COL1A2_gex	0	0.5
PDGFRB_gex	0	0.5

### Sheet: Xenium Defintions
Subset	Parent	Positive Features	Negative Features
Lymphocyte		2 of (CD3E_gex, CD19_gex, MS4A1_gex, LILRA4_gex, GZMB_gex, PLD4_gex, TRAC_gex, PTPRC_gex, MZB1_gex)	CD163_gex, EGFL7_gex, KRT7_gex, MARCO_gex, CD14_gex, CLEC10A_gex
Myeloid		1 of (CD163_gex, CD14_gex, MARCO_gex, CLEC10A_gex)	CD3E_gex, CD19_gex, MS4A1_gex, EGFL7_gex, KRT7_gex, LILRA4_gex, GZMB_gex, MZB1_gex
Non-Immune		1 of (EGFL7_gex, CD34_gex, KRT7_gex) or 2 of (PDGFRA_gex, PDGFRB_gex)	PTPRC_gex, CD14_gex, CD3E_gex, CD163_gex, CD19_gex, MS4A1_gex, MARCO_gex, LILRA4_gex, GZMB_gex, CLEC10A_gex, MZB1_gex
Stromal	Non-Immune	2 of (PDGFRA_gex, PDGFRB_gex) or 1 of (PCOLCE_gex)	VWF_gex, EGFL7_gex
Endothelial	Non-Immune	1 of (VWF_gex, EGFL7_gex)	PCOLCE_gex, PDGFRB_gex
Macrophage	Myeloid	1 of (MS4A4A_gex, MARCO_gex, CD14_gex, CD163_gex)	CD1C_gex, CLEC10A_gex
DC	Myeloid	1 of (CD1C_gex, CLEC10A_gex)	MS4A4A_gex, MARCO_gex, CD14_gex, CD163_gex
T cell	Lymphocyte	2 of (CD3E_gex, CD3D_gex, CD247_gex, TRAC_gex)	CD19_gex, MS4A1_gex, MZB1_gex, LILRA4_gex, GZMB_gex, PLD4_gex
B-like	Lymphocyte	1 of (CD19_gex, MS4A1_gex, MZB1_gex)	CD3E_gex, CD3D_gex, CD247_gex, TRAC_gex, LILRA4_gex, GZMB_gex
pDC	Lymphocyte	1 of (LILRA4_gex, GZMB_gex, IRF8_gex)	CD3E_gex, CD3D_gex, CD247_gex, TRAC_gex, CD19_gex, MS4A1_gex
B Naïve	B-like	1 of (TCL1A_gex)	CD27_gex, MKI67_gex, PCNA_gex
Plasma cell	B-like	1 of (MZB1_gex, PRDM1_gex)	TCL1A_gex, MKI67_gex, PCNA_gex
B Memory	B-like	1 of (TNFRSF13B_gex, CD27_gex, FAS_gex)	TCL1A_gex, MKI67_gex, PCNA_gex
Plasmablast	B-like	1 of (MKI67_gex, PCNA_gex) and 1 of (MZB1_gex, PRDM1_gex)	CD19_gex
Prolif. B cell	B-like	1 of (MKI67_gex, PCNA_gex) and 1 of (CD19_gex, MS4A1_gex)	MZB1_gex, PRDM1_gex
CD4 T cell	T cell	1 of (CD4_gex, FOXP3_gex)	CD8A_gex, GZMB_gex
CD8 T cell	T cell	1 of (CD8A_gex, GZMB_gex)	CD4_gex, FOXP3_gex
CD4 Treg	CD4 T cell	2 of (IL2RA_gex, FOXP3_gex, CTLA4_gex)	MKI67_gex, PCNA_gex
CD4 N/CM	CD4 T cell	SELL_gex	IL2RA_gex, FOXP3_gex, MKI67_gex, PCNA_gex, CCL5_gex
CD4 EM	CD4 T cell	CCL5_gex	IL2RA_gex, FOXP3_gex, MKI67_gex, PCNA_gex, SELL_gex
Prolif. CD4 T cell	CD4 T cell	1 of (MKI67_gex, PCNA_gex)
CD8 N/CM	CD8 T cell	SELL_gex	MKI67_gex, PCNA_gex, CCL5_gex
CD8 EM	CD8 T cell	CCL5_gex	MKI67_gex, PCNA_gex, SELL_gex
Prolif. CD8 T cell	CD8 T cell	1 of (MKI67_gex, PCNA_gex)

### Sheet: Xenium Thresholds
Feature	Negative Threshold	Positive Threshold
PTPRC_gex	1.2	1.7
CD163_gex	0	0.9
CD14_gex	0	0.5
CD3E_gex	1.3	1.9
CD19_gex	0.9	1.3
MS4A1_gex	1.6	2.4
EGFL7_gex	0	0.5
CD34_gex	0.9	1.5
KRT7_gex	0	0.5
MARCO_gex	0	0.5
LILRA4_gex	1	1.4
GZMB_gex	1.3	1.5
PDGFRA_gex	0	0.5
PDGFRB_gex	0	0.5
PLD4_gex	1	1.4
CLEC10A_gex	0.9	1.4
TRAC_gex	1.5	2.2
MZB1_gex	0.7	1.2
PCOLCE_gex	0	0.5
VWF_gex	0	0.5
CD1C_gex	0	0.5
MS4A4A_gex	0	0.5
CD3D_gex	0	0.5
CD247_gex	0	0.5
IRF8_gex	1	1.3
MKI67_gex	0.7	1.1
PCNA_gex	1.6	1.7
CD27_gex	0.6	1
TNFRSF13B_gex	0.2	0.9
TCL1A_gex	1.4	1.6
PRDM1_gex	1.6	2
FAS_gex	0.2	0.6
CD4_gex	0.8	1.1
FOXP3_gex	1.4	1.8
CD8A_gex	0.6	1.1
IL2RA_gex	1.4	1.6
CCL5_gex	1.5	1.7
SELL_gex	0	1
CTLA4_gex	0.7	1.7
